# An integrated anatomical, functional and evolutionary view of the *Drosophila* olfactory system

**DOI:** 10.1101/2025.01.16.632927

**Authors:** Richard Benton, Jérôme Mermet, Andre Jang, Keita Endo, Steeve Cruchet, Karen Menuz

## Abstract

The *Drosophila melanogaster* olfactory system is one of the most intensively studied parts of the nervous system in any animal. Composed of ∼60 independent olfactory neuron classes, with several associated hygrosensory and thermosensory pathways, it has been subject to diverse types of experimental analyses. However, synthesizing the available data is limited by the incompleteness and inconsistent nomenclature found in the literature. In this work, we first “complete” the peripheral sensory map through the identification of a previously uncharacterized antennal sensory neuron population expressing Or46aB, and the definition of an exceptional “hybrid” olfactory neuron class comprising functional Or and Ir receptors. Second, we survey developmental, anatomical, connectomic, functional and evolutionary studies to generate an integrated dataset of these sensory neuron pathways – and associated visualizations – creating an unprecedented comprehensive resource. Third, we illustrate the utility of the dataset to reveal relationships between different organizational properties of this sensory system, and the new questions these stimulate. These examples emphasize the power of this resource to promote further understanding of the construction, function and evolution of these neural circuits.
