## Supplementary material for "An integrated anatomical, functional and evolutionary view of the *Drosophila* olfactory system": Data S1

### Sheet: Figure 2 ab6, ab11
ab6 (Or13a>GFP)
hypothesized receptors	Or13a (A neuron)	Or46aB (B neuron)
test ligand	2-methylphenol (o-cresol) 10-2		3-methylphenol (m-cresol) 10-2		4-methylphenol (p-cresol) 10-2		indole 10-2		1-hexanol 10-2		1-octen-3-ol 10-3		pentyl acetate 10-2		E2-hexenal 10-2		2-heptanone 10-3
neuron amplitude	A	B	A	B	A	B	A	B	A	B	A	B	A	B	A	B	A	B
sensilla 1	-26		-22	170	-26	144			90	0	108	0	62	0	68	0
sensilla 2	-28	180	-28	126	-28	128	-26	0	140	0	166	0	118	0	120	0	78	0
sensilla 3	-36	172	-36	200	-36	182	-26	0	102	0	122	0	70	0	88	0	42	0
sensilla 4	-40	190	-40	182	-40	170	-38	2	140	0	140	0	90	0	94	0	50	0
sensilla 5	-36	148	-36	164	-36	156	-36	4	120	0	134	0	84	0	118	0	76	0
sensilla 6	-18	170	-18	188	-16	174	-16	-4	144	-4	168	-4	122	-4	126	-4	92	-4
sensilla 7	-16	156	-16	174	-16	166	-10	-6	144	-8	166	-8	146	-8	158	-8	96	-8
Mean	-28.5714	169.333	-28	172	-28.2857	160	-25.3333	-0.666667	125.714	-1.71429	143.429	-1.71429	98.8571	-1.71429	110.286	-1.71429	72.3333	-2
SEM	3.51092	6.27517	3.62531	8.90158	3.66264	7.09124	4.46219	1.52023	8.37716	1.18952	9.04712	1.18952	11.5623	1.18952	11.1563	1.18952	8.96537	1.36626
ab11 (Or49b>GFP)
hypothesized receptors	Or49b (A neuron)	Or85b/(Or85c) (B neuron)
test ligand	2-methylphenol (o-cresol) 10-2		3-methylphenol (m-cresol) 10-2		4-methylphenol (p-cresol) 10-2		indole 10-2		1-hexanol 10-2		1-octen-3-ol 10-3		pentyl acetate 10-2		E2-hexenal 10-2		2-heptanone 10-3
neuron amplitude	A	B	A	B	A	B	A	B	A	B	A	B	A	B	A	B	A	B
sensilla 1	132	-20	102	-20	108	-20	112	-20	-4	100	6	130	-4	88	2	90	-4	76
sensilla 2	120	-56	28	-56	32	-56	162	-56	-8	108	-8	104	-8	94	-8	86	18	58
sensilla 3	96	-24	56	-24	62	-22	130	-24	-22	98	-18	140	-24	130	-24	94	-20	92
sensilla 4			34	-20	38	-22			-14	172	-12	58	-14	170	-14	76
sensilla 5	126	-24	54	-24	44	-24	192	-24	-18	164	-16	84	-18	160	-18	54
sensilla 6	40	-10	116	-10	194	-10	34	10	-14	228	-14	122	-14	188	-14	226	-14	214
sensilla 7	74	-32	-6	-32	-6	-32	148	-32	12	70	2	90	-14	100	-16	130	-16	44
sensilla 8	120	-22	52	-18	50	-20	136	-22	-18	108	-12	66	-18	92	-18	64	-18	88
Mean	101.143	-26.8571	54.5	-25.5	65.25	-25.75	130.571	-24	-10.75	131	-9	99.25	-14.25	127.75	-13.75	102.5	-9	95.3333
SEM	12.7081	5.44858	13.9066	4.88072	21.557	4.81719	18.7501	7.34199	3.83476	18.4236	3.04725	10.5826	2.18559	14.1595	2.76296	19.3861	5.85947	24.8659

### Sheet: Figure 3 ac3 Ir76a RNAi
Control KK RNAi							Number of families	4
P{attP,y[+],w[3`]}/P{Act5C-GAL4}25FO1; +/+							Number of comparisons per family	6
	1-Hexanol 10-6	Ammonia 1%	Amylamine 10-3	Phenethylamine 10-2			Alpha	0.05
sensilla 1	108	38	38	80
sensilla 2	86	14	16	58			Tukey's multiple comparisons test	Predicted (LS) mean diff.	95.00% CI of diff.	Below threshold?	Summary	Adjusted P Value
sensilla 3	62	48	-4	14
sensilla 4	98	36	42	106			Phenethylamine 10-2
sensilla 5	90	128	60	140			KK Control vs. Ir76a KK RNAi	137.5	106.2 to 168.8	Yes	****	<0.0001
sensilla 6	106	74	36	136			KK Control vs. TRIP Ir76a Control	15.42	-18.42 to 49.25	No	ns	0.6362
sensilla 7	108	74	66	154			KK Control vs. Ir76a RNAi TRIP	137.5	106.2 to 168.8	Yes	****	<0.0001
sensilla 8	106	66	34	62			Ir76a KK RNAi vs. TRIP Ir76a Control	-122.1	-155.9 to -88.25	Yes	****	<0.0001
Mean	95.5	59.75	36	93.75			Ir76a KK RNAi vs. Ir76a RNAi TRIP	2.842e-14	-31.32 to 31.32	No	ns	>0.9999
SEM	5.64105	12.2267	7.92825	17.1857			TRIP Ir76a Control vs. Ir76a RNAi TRIP	122.1	88.25 to 155.9	Yes	****	<0.0001
Ir76a RNAi KK							Amylamine 10-3
P{KK104048}VIE-260B/P{Act5C-GAL4}25FO1; +/+							KK Control vs. Ir76a KK RNAi	44	12.68 to 75.32	Yes	**	0.0021
	1-Hexanol 10-6	Ammonia 1%	Amylamine 10-3	Phenethylamine 10-2			KK Control vs. TRIP Ir76a Control	8.667	-21.77 to 39.11	No	ns	0.88
sensilla 1	116	-12	-14	-38			KK Control vs. Ir76a RNAi TRIP	39	10.41 to 67.59	Yes	**	0.003
sensilla 2	58	-20	-36	-42			Ir76a KK RNAi vs. TRIP Ir76a Control	-35.33	-65.77 to -4.894	Yes	*	0.0159
sensilla 3	44	-2	-8	-38			Ir76a KK RNAi vs. Ir76a RNAi TRIP	-5	-33.59 to 23.59	No	ns	0.9684
sensilla 4	106	-22	0	-50			TRIP Ir76a Control vs. Ir76a RNAi TRIP	30.33	2.710 to 57.96	Yes	*	0.0253
sensilla 5	114	2	-8	-52
sensilla 6	118	-2	-2	-44			Ammonia 1%
sensilla 7	110	-4	12	-50			KK Control vs. Ir76a KK RNAi	68.32	35.90 to 100.7	Yes	****	<0.0001
sensilla 8	122		-8	-36			KK Control vs. TRIP Ir76a Control	23.31	-7.134 to 53.75	No	ns	0.1958
Mean	98.5	-8.57143	-8	-43.75			KK Control vs. Ir76a RNAi TRIP	59.5	28.18 to 90.82	Yes	****	<0.0001
SEM	10.5881	3.59137	4.85504	2.21803			Ir76a KK RNAi vs. TRIP Ir76a Control	-45.02	-76.59 to -13.45	Yes	**	0.0017
							Ir76a KK RNAi vs. Ir76a RNAi TRIP	-8.821	-41.24 to 23.60	No	ns	0.8934
Control TRIP							TRIP Ir76a Control vs. Ir76a RNAi TRIP	36.19	5.755 to 66.63	Yes	*	0.0128
P{Act5C-GAL4}25FO1/+; P{y[t7.7]=CaryP}attP2/+
	1-Hexanol 10-6	Ammonia 1%	Amylamine 10-3	Phenethylamine 10-2			1-Hexanol 10-6
sensilla 1	86	6	44	88			KK Control vs. Ir76a KK RNAi	-3	-34.32 to 28.32	No	ns	0.9945
sensilla 2	112	100	26	92			KK Control vs. TRIP Ir76a Control	12.17	-18.27 to 42.61	No	ns	0.7256
sensilla 3	98	36	-10	40			KK Control vs. Ir76a RNAi TRIP	-4.5	-32.65 to 23.65	No	ns	0.9756
sensilla 4	58	38	30	76			Ir76a KK RNAi vs. TRIP Ir76a Control	15.17	-15.27 to 45.61	No	ns	0.566
sensilla 5	58	38	48	134			Ir76a KK RNAi vs. Ir76a RNAi TRIP	-1.5	-29.65 to 26.65	No	ns	0.999
sensilla 6	112	14	16	40			TRIP Ir76a Control vs. Ir76a RNAi TRIP	-16.67	-43.83 to 10.50	No	ns	0.3834
sensilla 7	70	34	16
sensilla 8	64	30	36
sensilla 9	92	32	40
Mean	83.3333	36.4444	27.3333	78.3333
SEM	7.24185	8.77356	6.00925	14.5182
Ir76a RNAi TRIP
P{Act5C-GAL4}25FO1/+; P{y[+t7.7] v[+t1.8]=TRiP.HMS01156}attP2/+
	1-Hexanol 10-6	Ammonia 1%	Amylamine 10-3	Phenethylamine 10-2
sensilla 1	86	4	-20	-42
sensilla 2	72		-6	-44
sensilla 3	96			-34
sensilla 4	128	-2	24	-46									N2	q	DF
sensilla 5	102	2	-14	-40
sensilla 6	142	-8	22	-42
sensilla 7	106	6	-12	-54									8	0.3369	155
sensilla 8	76	-18	-30	-48									9	1.406	155
sensilla 9	74		-28										13	0.5623	155
sensilla 10	70	8	-6										9	1.753	155
sensilla 11	94	10	14										13	0.1874	155
sensilla 12	106		-2										13	2.158	155
sensilla 13	148		22
Mean	100	0.25	-3	-43.75
SEM	7.2111	3.30449	5.59491	2.08524									8	1.881	155
													9	2.253	155
													13	1.668	155
													9	0.3178	155
													13	0.4254	155
													13	0.7969	155
													8	15.44	155
													6	1.603	155
													8	15.44	155
													6	12.69	155
													8	6.384e-15	155
													8	12.69	155
													8	4.941	155
													9	1.002	155
													12	4.798	155
													9	4.083	155
													12	0.6151	155
													12	3.863	155
													7	7.413	155
													9	2.693	155
													8	6.682	155
													9	5.016	155
													8	0.9571	155
													8	4.183	155

### Sheet: Figure 3 ac4 Ir76a RNAi
Control KK RNAi
P{attP,y[+],w[3`]}/P{Act5C-GAL4}25FO1; +/+
	Phenylacetaldehyde 10-2	Phenethylamine 10-2	Amylamine 10-3	Ammonia 1%
sensilla 1	86	100	36	16			Within each row	compare columns (simple effects within rows)
sensilla 2	158	94	90	84
sensilla 3	78	118	60	54			Number of families	4
sensilla 4	138	130	12	42			Number of comparisons per family	6
sensilla 5	134	136	78	14			Alpha	0.05
sensilla 6	122	84	30	44
Mean	119.333	110.333	51	42.3333			Tukey's multiple comparisons test	Predicted (LS) mean diff.	95.00% CI of diff.	Below threshold?	Summary	Adjusted P Value
SEM	12.7611	8.50751	12.2719	10.6008
							Phenylacetaldehyde 10-2
Ir76a RNAi KK							Control KK RNAi vs. Ir76a RNAi KK	4.476	-27.36 to 36.31	No	ns	0.9828
P{KK104048}VIE-260B/P{Act5C-GAL4}25FO1; +/+							Control KK RNAi vs. Control TRIP	20.67	-12.37 to 53.70	No	ns	0.3625
	Phenylacetaldehyde 10-2	Phenethylamine 10-2	Amylamine 10-3	Ammonia 1%			Control KK RNAi vs. Ir76a RNAi TRIP	20.48	-11.36 to 52.31	No	ns	0.3377
sensilla 1	146	-26	-38	2			Ir76a RNAi KK vs. Control TRIP	16.19	-15.64 to 48.02	No	ns	0.545
sensilla 2	82	-18	-18	-8			Ir76a RNAi KK vs. Ir76a RNAi TRIP	16	-14.58 to 46.58	No	ns	0.5211
sensilla 3	140	-40	-40	-4			Control TRIP vs. Ir76a RNAi TRIP	-0.1905	-32.02 to 31.64	No	ns	>0.9999
sensilla 4	112	-48	-38	-20
sensilla 5	118	-42	-30	-2			Phenethylamine 10-2
sensilla 6	138	-26	-28	8			Control KK RNAi vs. Ir76a RNAi KK	141.8	109.9 to 173.6	Yes	****	<0.0001
sensilla 7	68	-20	-48	-14			Control KK RNAi vs. Control TRIP	9.667	-23.37 to 42.70	No	ns	0.8692
Mean	114.857	-31.4286	-34.2857	-5.42857			Control KK RNAi vs. Ir76a RNAi TRIP	125.5	93.64 to 157.3	Yes	****	<0.0001
SEM	11.3713	4.44467	3.68856	3.59137			Ir76a RNAi KK vs. Control TRIP	-132.1	-163.9 to -100.3	Yes	****	<0.0001
							Ir76a RNAi KK vs. Ir76a RNAi TRIP	-16.29	-46.87 to 14.30	No	ns	0.5059
Control TRiP							Control TRIP vs. Ir76a RNAi TRIP	115.8	83.98 to 147.6	Yes	****	<0.0001
P{Act5C-GAL4}25FO1/+; P{y[t7.7]=CaryP}attP2/+
	Phenylacetaldehyde 10-2	Phenethylamine 10-2	Amylamine 10-3	Ammonia 1%			Amylamine 10-3
sensilla 1	116	88	22	54			Control KK RNAi vs. Ir76a RNAi KK	85.29	53.45 to 117.1	Yes	****	<0.0001
sensilla 2	102	98	28	74			Control KK RNAi vs. Control TRIP	18.33	-14.70 to 51.37	No	ns	0.4697
sensilla 3	76	104	48	42			Control KK RNAi vs. Ir76a RNAi TRIP	74.14	42.31 to 106.0	Yes	****	<0.0001
sensilla 4	112	62	32	36			Ir76a RNAi KK vs. Control TRIP	-66.95	-98.79 to -35.12	Yes	****	<0.0001
sensilla 5	68	104	30	24			Ir76a RNAi KK vs. Ir76a RNAi TRIP	-11.14	-41.73 to 19.44	No	ns	0.7754
sensilla 6	118	148	36	90			Control TRIP vs. Ir76a RNAi TRIP	55.81	23.98 to 87.64	Yes	****	<0.0001
Mean	98.6667	100.667	32.6667	53.3333
SEM	8.78888	11.4387	3.60247	10.1017			Ammonia 1%
							Control KK RNAi vs. Ir76a RNAi KK	47.76	15.93 to 79.60	Yes	***	0.001
Ir76a RNAi TRiP							Control KK RNAi vs. Control TRIP	-11	-44.03 to 22.03	No	ns	0.8191
P{Act5C-GAL4}25FO1/+; P{y[+t7.7] v[+t1.8]=TRiP.HMS01156}attP2/+							Control KK RNAi vs. Ir76a RNAi TRIP	50.33	15.69 to 84.98	Yes	**	0.0015
	Phenylacetaldehyde 10-2	Phenethylamine 10-2	Amylamine 10-3	Ammonia 1%			Ir76a RNAi KK vs. Control TRIP	-58.76	-90.60 to -26.93	Yes	****	<0.0001
sensilla 1	98	-24	-22	2			Ir76a RNAi KK vs. Ir76a RNAi TRIP	2.571	-30.93 to 36.07	No	ns	0.9971
sensilla 2	126	-14	-16	-6			Control TRIP vs. Ir76a RNAi TRIP	61.33	26.69 to 95.98	Yes	****	<0.0001
sensilla 3	82	10	-10	-2
sensilla 4	44	-10	-12
sensilla 5	124	-26	-24	-30			Test details	Predicted (LS) mean 1	Predicted (LS) mean 2	Predicted (LS) mean diff.	SE of diff.	N1	N2	q	DF
sensilla 6	136	-10	-36
sensilla 7	82	-32	-42	-4			Phenylacetaldehyde 10-2
Mean	98.8571	-15.1429	-23.1429	-8			Control KK RNAi vs. Ir76a RNAi KK	119.3	114.9	4.476	12.15	6	7	0.521	86
SEM	12.2735	5.27089	4.55354	5.65685			Control KK RNAi vs. Control TRIP	119.3	98.67	20.67	12.61	6	6	2.318	86
							Control KK RNAi vs. Ir76a RNAi TRIP	119.3	98.86	20.48	12.15	6	7	2.383	86
							Ir76a RNAi KK vs. Control TRIP	114.9	98.67	16.19	12.15	7	6	1.884	86
							Ir76a RNAi KK vs. Ir76a RNAi TRIP	114.9	98.86	16	11.67	7	7	1.938	86
							Control TRIP vs. Ir76a RNAi TRIP	98.67	98.86	-0.1905	12.15	6	7	0.02217	86
							Phenethylamine 10-2
							Control KK RNAi vs. Ir76a RNAi KK	110.3	-31.43	141.8	12.15	6	7	16.5	86
							Control KK RNAi vs. Control TRIP	110.3	100.7	9.667	12.61	6	6	1.084	86
							Control KK RNAi vs. Ir76a RNAi TRIP	110.3	-15.14	125.5	12.15	6	7	14.6	86
							Ir76a RNAi KK vs. Control TRIP	-31.43	100.7	-132.1	12.15	7	6	15.38	86
							Ir76a RNAi KK vs. Ir76a RNAi TRIP	-31.43	-15.14	-16.29	11.67	7	7	1.973	86
							Control TRIP vs. Ir76a RNAi TRIP	100.7	-15.14	115.8	12.15	6	7	13.48	86
							Amylamine 10-3
							Control KK RNAi vs. Ir76a RNAi KK	51	-34.29	85.29	12.15	6	7	9.927	86
							Control KK RNAi vs. Control TRIP	51	32.67	18.33	12.61	6	6	2.056	86
							Control KK RNAi vs. Ir76a RNAi TRIP	51	-23.14	74.14	12.15	6	7	8.63	86
							Ir76a RNAi KK vs. Control TRIP	-34.29	32.67	-66.95	12.15	7	6	7.793	86
							Ir76a RNAi KK vs. Ir76a RNAi TRIP	-34.29	-23.14	-11.14	11.67	7	7	1.35	86
							Control TRIP vs. Ir76a RNAi TRIP	32.67	-23.14	55.81	12.15	6	7	6.496	86
							Ammonia 1%
							Control KK RNAi vs. Ir76a RNAi KK	42.33	-5.429	47.76	12.15	6	7	5.559	86
							Control KK RNAi vs. Control TRIP	42.33	53.33	-11	12.61	6	6	1.234	86
							Control KK RNAi vs. Ir76a RNAi TRIP	42.33	-8	50.33	13.22	6	5	5.383	86
							Ir76a RNAi KK vs. Control TRIP	-5.429	53.33	-58.76	12.15	7	6	6.84	86
							Ir76a RNAi KK vs. Ir76a RNAi TRIP	-5.429	-8	2.571	12.79	7	5	0.2844	86
							Control TRIP vs. Ir76a RNAi TRIP	53.33	-8	61.33	13.22	6	5	6.559	86
